# Analysis of 3’-seq data from multiple *E. coli* studies identifies diverging results sets and raw data characteristics despite similar collection conditions

**DOI:** 10.1101/2025.06.12.658996

**Authors:** Quinlan Furumo, Michelle M. Meyer

## Abstract

3-prime end sequencing (3’-seq) is a high-throughput sequencing technique that is used to specifically quantify the changes in 3’-end formation of transcripts in bacterial cells, which is increasingly being utilized to address fundamental questions regarding transcription termination and pausing across a range of different bacterial species. However, the growing number of 3’-seq studies is accompanied by an increase in study-specific 3’-seq data analysis approaches. Thus, differences in a number of factors including: experimental design, data collection approaches, analysis methodologies, and interpretation decisions, make it challenging to confidently compare results derived from different studies, even those that were performed on the same organism. To assess the potential severity of these discrepancies, we used PIPETS, a statistically robust and genome-annotation agnostic 3’-seq analysis package, to study *Escherichia coli* 3’-seq data sets from three different groups collected under similar conditions. By using a consistent analysis and results interpretation approach, we identified large disparities in the characteristics of the raw 3’-seq data between each of the studies, despite all three studies using the same strain and very similar reported experimental conditions. Additionally, we found strand-specific inconsistencies, with some data sets having reference strand 3’-seq read coverage distributions that differed greatly from the complement strand within the same replicate. Finally, when the 3’-seq distribution profiles of the three *E. coli* studies are compared to studies from four additional bacteria, we identified 3’-seq results clustering patterns that are not explained by phylogenetic similarity between organisms. With the large differences seen between data sets from the same organism as well as the inconsistencies seen between replicates from the same data sets, we urge the field to reconsider the assumptions around 3’-seq data homogeneity and move towards consistent analysis approaches, and cautious interpretation of the data.

**Graphical Abstract:** 
