## Supplemental Table 1 for "Analysis of 3’-seq data from multiple *E. coli* studies identifies diverging results sets and raw data characteristics despite similar collection conditions"

### Sheet: PrimaryData
Data Set Name	Study	Accession Code
Adams_167	Adams	SRR12047167
Adams_168	Adams	SRR12047168
Adams_169	Adams	SRR12047169
Adams_170	Adams	SRR12047170
Adams_176	Adams	SRR12047176
Adams_177	Adams	SRR12047177
Bar_EG1	Bar	ERR10509485
Bar_EG2	Bar	ERR10509486
Bar_EG3	Bar	ERR10509487
Bar_LB1	Bar	ERR10509494
Bar_LB2	Bar	ERR10509495
Bar_LB3	Bar	ERR10509496
Choe_rep1	Choe	ERR8194521
Choe_rep2	Choe	ERR8194522
Choe_rep3	Choe	ERR8194523
Dar_Amp1	Dar	SAMEA3864845
Dar_Amp2	Dar	SAMEA3864846
Dar_Amp3	Dar	SAMEA3864847
Dar_Bac1	Dar	SAMEA3864848
Dar_Bac2	Dar	SAMEA3864849
Dar_Bac3	Dar	SAMEA3864850
Dar_Cap1	Dar	SAMEA3864833
Dar_Cap2	Dar	SAMEA3864834
Dar_Cap3	Dar	SAMEA3864835
Dar_Ctrl1	Dar	SAMEA3864828
Dar_Ctrl2	Dar	SAMEA3864829
Dar_Em1	Dar	SAMEA3864836
Dar_Em2	Dar	SAMEA3864837
Dar_Em3	Dar	SAMEA3864838
Dar_Km1	Dar	SAMEA3864839
Dar_Km2	Dar	SAMEA3864840
Dar_Km3	Dar	SAMEA3864841
Dar_Lb1	Dar	SAMEA3861628
Dar_Lb2	Dar	SAMEA3864820
Dar_Lb3	Dar	SAMEA3864821
Dar_Lm1	Dar	SAMEA3864830
Dar_Lm2	Dar	SAMEA3864831
Dar_Lm3	Dar	SAMEA3864832
Dar_Oflox1	Dar	SAMEA3864842
Dar_Oflox2	Dar	SAMEA3864843
Dar_Oflox3	Dar	SAMEA3864844
Konikkat_planktonic_R1	Konikkat	SAMN15228305
Konikkat_planktonic_R2	Konikkat	SAMN15228306
Konikkat_planktonic_R3	Konikkat	SAMN15228307
Konikkat_planktonic_AZM_R1	Konikkat	SAMN15228302
Konikkat_planktonic_AZM_R2	Konikkat	SAMN15228303
Konikkat_planktonic_AZM_R3	Konikkat	SAMN15228304
Konikkat_biofilm_R1	Konikkat	SAMN15228299
Konikkat_biofilm_R2	Konikkat	SAMN15228300
Konikkat_biofilm_R3	Konikkat	SAMN15228301
Konikkat_biofilm_AZM_R1	Konikkat	SAMN15228296
Konikkat_biofilm_AZM_R2	Konikkat	SAMN15228297
Konikkat_biofilm_AZM_R3	Konikkat	SAMN15228298
DHalluin_expo_r1	D'Halluin	ERR9735888
DHalluin_expo_r2	D'Halluin	ERR9735889
DHalluin_expo_r3	D'Halluin	ERR9735890
DHalluin_rhoDUC_0h_r1	D'Halluin	ERR9735872
DHalluin_rhoDUC_0h_r2	D'Halluin	ERR9735873
DHalluin_rhoDUC_0h_r3	D'Halluin	ERR9735874
DHalluin_rhoDUC_3h_r1	D'Halluin	ERR9735875
DHalluin_rhoDUC_3h_r2	D'Halluin	ERR9735876
DHalluin_rhoDUC_3h_r3	D'Halluin	ERR9735877
DHalluin_rhoDUC_4.5h_r1	D'Halluin	ERR9735878
DHalluin_rhoDUC_4.5h_r2	D'Halluin	ERR9735879
DHalluin_rhoDUC_6h_r1	D'Halluin	ERR9735880
DHalluin_rhoDUC_6h_r2	D'Halluin	ERR9735881
Petroni_log1	Petroni	SAMN32545144
Petroni_log2	Petroni	SAMN32545143
Petroni_log3	Petroni	SAMN32545142
Petroni_TS_stationary1	Petroni	SAMN32545141
Petroni_TS_stationary2	Petroni	SAMN32545140
Petroni_TS_stationary3	Petroni	SAMN32545139
Warrier_ND0	Warrier	SAMN09205792
Warrier_ND30	Warrier	SAMN08744263
