## Supplemental Table 2 for "Analysis of 3’-seq data from multiple *E. coli* studies identifies diverging results sets and raw data characteristics despite similar collection conditions"

File Name	threshAdjust	highOutlierTrim	readScoreMinimum	OtherChangedValues?	Reference Strand Sites	Complement Strand Sites	Reference Strand Read Cutoff	Complement Strand Read Cutoff
Adams_167	0.95	0.1	30	No	111	89	153	201
Adams_168	0.95	0.1	30	No	88	80	256	298
Adams_169	0.95	0.01	30	No	120	92	207	266
Adams_170	0.95	0.1	30	No	132	115	146	159
Adams_176	0.95	0.1	30	No	114	97	229	236
Adams_177	0.95	0.15	30	No	58	61	751	665
Bar_EG1	0.9	0.15	30	No	22	149	3668	71
Bar_EG2	0.9	0.1	30	No	24	242	3523	51
Bar_EG3	0.9	0.1	30	No	23	64	2601	191
Bar_LB1	0.85	0.15	30	No	38	675	1513	19
Bar_LB2	0.85	0.1	30	No	43	912	1640	19
Bar_LB3	0.8	0.1	30	No	16	358	6128	33
Choe_rep1	0.85	0.5	30	No	19	603	7019	20
Choe_rep2	0.85	0.5	30	No	23	1151	4786	13
Choe_rep3	0.8	0.5	30	No	21	967	8441	15
