## Supplemental Table 5 for "Analysis of 3’-seq data from multiple *E. coli* studies identifies diverging results sets and raw data characteristics despite similar collection conditions"

Sample	threshAdjust	Reference Strand Site Count	Reference Strand Read Cutoff	Complement Strand Sites	Complement Strand Read Cutoff
Adams_167	0.5	2	202621	5	123342
Adams_167	0.75	8	67381	9	43435
Adams_167	0.95	40	846	37	996
Adams_168	0.5	2	220237	5	125637
Adams_168	0.75	8	69576	9	46415
Adams_168	0.95	38	1224	36	1322
Adams_169	0.5	5	201031	5	122697
Adams_169	0.75	9	61226	11	39967
Adams_169	0.95	120	207	92	266
Adams_170	0.5	5	173995	6	105547
Adams_170	0.75	9	64666	10	40106
Adams_170	0.95	49	840	48	855
Adams_176	0.5	2	272407	4	139094
Adams_176	0.75	9	89993	12	47521
Adams_176	0.95	50	1039	52	1116
Adams_177	0.5	2	277259	4	151559
Adams_177	0.75	9	95824	10	55164
Adams_177	0.95	31	3796	35	2996
Bar_EG1	0.5	3	247920	2	227137
Bar_EG1	0.75	7	96825	6	44458
Bar_EG1	0.95	643	16	1803	6
Bar_EG2	0.5	3	273934	1	212217
Bar_EG2	0.75	7	104217	6	39865
Bar_EG2	0.95	677	17	2432	5
Bar_EG3	0.5	3	194561	1	192500
Bar_EG3	0.75	7	73931	6	40823
Bar_EG3	0.95	695	15	1835	6
Bar_LB1	0.5	4	124229	3	51076
Bar_LB1	0.75	9	37490	12	4532
Bar_LB1	0.95	1471	8	2831	4
Bar_LB2	0.5	3	125768	6	47779
Bar_LB2	0.75	10	41790	18	2536
Bar_LB2	0.95	1546	10	3614	4
Bar_LB3	0.5	4	97955	4	26711
Bar_LB3	0.75	10	25419	21	923
Bar_LB3	0.95	1747	6	3528	3
Choe_rep1	0.5	3	199533	2	79659
Choe_rep1	0.75	6	86288	11	15691
Choe_rep1	0.95	643	20	5179	3
Choe_rep2	0.5	4	210723	2	94468
Choe_rep2	0.75	6	79691	13	10659
Choe_rep2	0.95	1018	14	5902	3
Choe_rep3	0.5	2	183984	5	34932
Choe_rep3	0.75	9	64005	36	792
Choe_rep3	0.95	1184	12	8646	2
