## Supplemental Table 6 for "Analysis of 3’-seq data from multiple *E. coli* studies identifies diverging results sets and raw data characteristics despite similar collection conditions"

File Names	reference_0	reference_1_to_49	reference_50_to_999	reference_1000_to_9999	reference_MT_10000	comp_0	comp_1_to_49	comp_50_to_999	comp_1000_to_9999	comp_MT_10000
Adams_167	4529930	108590	862	240	53	4530565	108152	743	164	51
Adams_168	4526966	111482	927	241	59	4527351	111293	804	171	56
Adams_169	4488628	149370	1338	272	67	4488985	149372	1070	185	63
Adams_170	4518164	120008	1170	267	66	4518176	120287	968	181	63
Adams_176	4507021	131053	1251	281	69	4507967	130336	1108	209	55
Adams_177	4533716	104355	1255	278	71	4534415	103930	1058	213	59
Bar_EG_1	4469009	169733	758	141	34	4486357	152092	936	232	58
Bar_EG_2	4447344	191300	838	157	36	4467411	170905	1044	260	55
Bar_EG_3	4474250	164469	772	149	35	4491585	146830	981	229	50
Bar_LB_1	4465629	172984	917	127	18	4473422	164767	1216	229	41
Bar_LB_2	4436390	201996	1122	148	19	4444803	193003	1565	251	53
Bar_LB_3	4480624	158181	760	96	14	4489025	149356	1055	213	26
Choe_rep1	4447298	191385	855	109	28	4461957	176472	1009	181	56
Choe_rep2	4421205	217349	981	114	26	4437977	200270	1179	188	61
Choe_rep3	4413122	225361	1054	118	20	4430640	207385	1401	197	52
