## Supplemental Table 7 for "Analysis of 3’-seq data from multiple *E. coli* studies identifies diverging results sets and raw data characteristics despite similar collection conditions"

File Name	Raw Read Coverage	Read Quality Coverage	Reference Strand Read Coverage	Complement Strand Read Coverage
Adams_167	22980566	6809283	3475936	3333347
Adams_168	25070969	7399641	3623812	3775829
Adams_169	28095353	8310625	4098041	4212584
Adams_170	28463537	7912485	3897207	4015278
Adams_176	30731324	8962001	4461695	4500306
Adams_177	29862736	9251426	4614286	4637140
Bar_EG1	18338358	5841961	3106443	2735518
Bar_EG2	19893480	6476561	3498263	2978298
Bar_EG3	19427216	5605953	2876838	2729115
Bar_LB1	13750266	4254670	2499988	1754682
Bar_LB2	16296583	5080543	3065739	2014804
Bar_LB3	10531183	3254313	1968868	1285445
Choe_rep1	17462383	5607719	3682464	1925255
Choe_rep2	18396745	6022517	3932918	2089599
Choe_rep3	15723577	5443522	3756113	1687409
