## Supplemental Table 8 for "Analysis of 3’-seq data from multiple *E. coli* studies identifies diverging results sets and raw data characteristics despite similar collection conditions"

Sample	threshAdjust	Reference Strand Sites	Reference Strand Read Cutoff	Complement Strand Sites	Complement Strand Read Cutoff
Adams_167	0.5	2	202621	5	123342
Adams_167	0.75	8	67381	9	43435
Adams_167	0.95	40	846	37	996
Adams_168	0.5	2	220237	5	125637
Adams_168	0.75	8	69576	9	46415
Adams_168	0.95	38	1224	36	1322
Adams_169	0.5	5	201031	5	122697
Adams_169	0.75	9	61226	11	39967
Adams_169	0.95	120	207	92	266
Adams_170	0.5	5	173995	6	105547
Adams_170	0.75	9	64666	10	40106
Adams_170	0.95	49	840	48	855
Adams_176	0.5	2	272407	4	139094
Adams_176	0.75	9	89993	12	47521
Adams_176	0.95	50	1039	52	1116
Adams_177	0.5	2	277259	4	151559
Adams_177	0.75	9	95824	10	55164
Adams_177	0.95	31	3796	35	2996
Bar_EG1	0.5	3	247920	2	227137
Bar_EG1	0.75	7	96825	6	44458
Bar_EG1	0.95	643	16	1803	6
Bar_EG2	0.5	3	273934	1	212217
Bar_EG2	0.75	7	104217	6	39865
Bar_EG2	0.95	677	17	2432	5
Bar_EG3	0.5	3	194561	1	192500
Bar_EG3	0.75	7	73931	6	40823
Bar_EG3	0.95	695	15	1835	6
Bar_LB1	0.5	4	124229	3	51076
Bar_LB1	0.75	9	37490	12	4532
Bar_LB1	0.95	1471	8	2831	4
Bar_LB2	0.5	3	125768	6	47779
Bar_LB2	0.75	10	41790	18	2536
Bar_LB2	0.95	1546	10	3614	4
Bar_LB3	0.5	4	97955	4	26711
Bar_LB3	0.75	10	25419	21	923
Bar_LB3	0.95	1747	6	3528	3
Choe_rep1	0.5	3	199533	2	79659
Choe_rep1	0.75	6	86288	11	15691
Choe_rep1	0.95	643	20	5179	3
Choe_rep2	0.5	4	210723	2	94468
Choe_rep2	0.75	6	79691	13	10659
Choe_rep2	0.95	1018	14	5902	3
Choe_rep3	0.5	2	183984	5	34932
Choe_rep3	0.75	9	64005	36	792
Choe_rep3	0.95	1184	12	8646	2
Dar_Amp1	0.5	1	43808	5	2346
Dar_Amp1	0.75	17	995	103	94
Dar_Amp1	0.95	1358	3	1485	2
Dar_Amp2	0.5	2	27553	9	1918
Dar_Amp2	0.75	21	799	118	104
Dar_Amp2	0.95	1488	3	1271	3
Dar_Amp3	0.5	4	16572	9	1533
Dar_Amp3	0.75	23	431	98	87
Dar_Amp3	0.95	1108	3	981	3
Dar_Bac1	0.5	4	11691	11	1075
Dar_Bac1	0.75	39	251	150	59
Dar_Bac1	0.95	1227	3	1486	2
Dar_Bac2	0.5	2	19757	9	1297
Dar_Bac2	0.75	33	239	136	45
Dar_Bac2	0.95	1532	2	1330	2
Dar_Bac3	0.5	1	66391	7	3974
Dar_Bac3	0.75	9	3634	88	159
Dar_Bac3	0.95	1350	4	1400	3
Dar_Cap1	0.5	3	8668	8	775
Dar_Cap1	0.75	40	94	117	25
Dar_Cap1	0.95	1054	2	879	2
Dar_Cap2	0.5	3	21242	10	1438
Dar_Cap2	0.75	35	356	138	76
Dar_Cap2	0.95	1290	3	1488	2
Dar_Cap3	0.5	3	20460	8	1762
Dar_Cap3	0.75	31	402	105	88
Dar_Cap3	0.95	1237	3	1071	3
Dar_Ctrl1	0.5	1	49924	6	3076
Dar_Ctrl1	0.75	9	2564	76	111
Dar_Ctrl1	0.95	1178	3	1323	2
Dar_Ctrl2	0.5	4	22603	7	2180
Dar_Ctrl2	0.75	88	134	271	38
Dar_Ctrl2	0.95	2989	2	2691	2
Konikkat_biofilm_AZM_R1	0.5	1	217917	1	872030
Konikkat_biofilm_AZM_R1	0.75	34	1283	3	54772
Konikkat_biofilm_AZM_R1	0.95	11502	3	7510	5
Konikkat_biofilm_AZM_R2	0.5	6	9677	1	76283
Konikkat_biofilm_AZM_R2	0.75	1190	7	219	31
Konikkat_biofilm_AZM_R2	0.95	9714	1	10545	1
Konikkat_biofilm_AZM_R3	0.5	3	63439	1	331150
Konikkat_biofilm_AZM_R3	0.75	1131	28	107	195
Konikkat_biofilm_AZM_R3	0.95	16280	2	12133	3
Konikkat_biofilm_R1	0.5	1	246305	2	158950
Konikkat_biofilm_R1	0.75	581	51	1207	27
Konikkat_biofilm_R1	0.95	26189	2	27891	2
Konikkat_biofilm_R2	0.5	1	374086	2	127760
Konikkat_biofilm_R2	0.75	87	284	1106	26
Konikkat_biofilm_R2	0.95	21271	2	22505	2
Konikkat_biofilm_R3	0.5	4	46239	1	433929
Konikkat_biofilm_R3	0.75	1277	34	245	123
Konikkat_biofilm_R3	0.95	14100	3	15193	3
Konikkat_planktonic_AZM_R1	0.5	2	106217	1	149483
Konikkat_planktonic_AZM_R1	0.75	408	52	233	82
Konikkat_planktonic_AZM_R1	0.95	15393	2	10165	3
Konikkat_planktonic_AZM_R2	0.5	2	136883	3	73740
Konikkat_planktonic_AZM_R2	0.75	285	77	498	44
Konikkat_planktonic_AZM_R2	0.95	14330	2	15132	2
Konikkat_planktonic_AZM_R3	0.5	75	424	478	58
Konikkat_planktonic_AZM_R3	0.75	2308	14	3494	10
Konikkat_planktonic_AZM_R3	0.95	11361	3	11832	3
Konikkat_planktonic_R1	0.5	2	508726	2	202059
Konikkat_planktonic_R1	0.75	57	629	150	151
Konikkat_planktonic_R1	0.95	11616	3	12521	3
Konikkat_planktonic_R2	0.5	2	257924	5	33222
Konikkat_planktonic_R2	0.75	333	63	1926	13
Konikkat_planktonic_R2	0.95	15905	2	16899	2
Konikkat_planktonic_R3	0.5	2	308581	3	94355
Konikkat_planktonic_R3	0.75	19	2794	251	70
Konikkat_planktonic_R3	0.95	14961	2	15649	2
Petroni_log1	0.5	5	368813	5	411043
Petroni_log1	0.75	15	135683	10	139107
Petroni_log1	0.95	45	6573	48	5917
Petroni_log2	0.5	7	224555	5	226716
Petroni_log2	0.75	19	76167	17	67606
Petroni_log2	0.95	130	237	131	259
Petroni_log3	0.5	5	180317	6	194833
Petroni_log3	0.75	17	63898	17	62453
Petroni_log3	0.95	109	311	97	316
Petroni_TS_stationary1	0.5	4	990393	2	1242101
Petroni_TS_stationary1	0.75	11	413953	10	434526
Petroni_TS_stationary1	0.95	29	65686	34	43686
Petroni_TS_stationary2	0.5	5	679075	3	807471
Petroni_TS_stationary2	0.75	13	290829	9	297142
Petroni_TS_stationary2	0.95	33	40220	40	27596
Petroni_TS_stationary3	0.5	4	627803	4	706379
Petroni_TS_stationary3	0.75	13	276312	11	269715
Petroni_TS_stationary3	0.95	29	43722	36	29284
Warrier_ND0	0.5	63	1807	44	2194
Warrier_ND0	0.75	1017	37	709	32
Warrier_ND0	0.95	5988	5	6076	4
Warrier_ND30	0.5	68	6838	49	9194
Warrier_ND30	0.75	1134	170	750	153
Warrier_ND30	0.95	5391	19	6416	13
